# Meta-analysis reveals limited reproducibility of lncRNA-related findings in hepatocellular carcinoma research

**DOI:** 10.1101/2024.08.17.608405

**Authors:** Anamaria Necsulea, Philippe Veber, Tuyana Boldanova, Charlotte KY Ng, Stefan Wieland, Markus H Heim

## Abstract

**Background & Aims:** The human genome comprises tens of thousands of long non-coding RNAs (lncRNAs), whose functionality is highly debated. In the field of hepatocellular carcinoma (HCC) research, as for other cancer types, lncRNAs are increasingly reported to act as oncogenes or tumor suppressors and are put forward as useful diagnostic or prognostic biomarkers. Here, we investigate the reliability of these claims by performing a meta-analysis of the associations between HCC and lncRNAs reported in the scientific literature, and by assessing lncRNA expression patterns in two HCC patient cohorts.

**Approach & Results:** While nowadays up to 6% of all HCC-related publications cite lncRNAs, we show that most reported associations between HCC and lncRNAs have not been reproduced. In general, lncRNAs are less often differentially expressed between HCC tissues and controls compared to protein-coding genes. However, HCC-associated lncRNAs are frequently up-regulated in tumor samples, consistent with the fact that they are often selected based on transcriptome-wide comparative analyses. We perform a detailed examination of the 25 lncRNAs that are most frequently cited in association with HCC. For 10 out of these 25 lncRNAs, including well known lncRNAs such as *MALAT1*, *NEAT1*, *H19* and *XIST*, we identify important conflicts between the biological roles and expression patterns previously reported for them in HCC and the expression patterns that we observe here. Finally, we observe that HCC-associated publications that cite lncRNAs are retracted three times more often than publications that cite protein-coding genes.

**Conclusions:** Our results thus highlight the poor reproducibility of lncRNA-related claims in association with HCC, which is problematic in a context where new biomarkers and molecular targets for therapy are greatly needed.
