## Supplementary Table 2 for "Meta-analysis reveals limited reproducibility of lncRNA-related findings in hepatocellular carcinoma research"

ID	Name	NbCitations	PubMedIDs
ENSG00000251562	MALAT1	50	32129914;28720061;30249878;27993818;31218107;24910706;34001866;32326045;29740493;30546959;31777593;24757675;31009106;36685103;32554864;28543721;28469957;33968749;35627262;32760422;28404923;29604585;32965597;35847362;34185961;29170515;26614531;31500187;26352013;33135336;30423146;34319456;25968300;34690755;34957996;30278452;24876753;32733618;32220970;31168355;22493738;31466138;30564069;21678027;275…
ENSG00000228630	HOTAIR	43	28791413;30070319;27895772;24910706;21327457;29740493;24757675;32650779;32554864;32062551;35154527;33074585;32700738;30556621;30698830;36092759;26998078;35504805;33843021;34333105;36459027;35093153;28789338;29387231;30423146;29141248;34319456;25968300;29250186;35905232;24663081;30195653;31933720;23292722;30564069;27301338;36224021;22289527;30943982;32315535;36418931;29079719;33797934
ENSG00000245532	NEAT1	38	32526227;31549407;35054896;33968749;31870774;32461380;29091312;35070428;36430876;30021196;28260918;30946555;29219178;33398379;30423146;31819486;36748628;37752791;31819522;31190421;30068940;28526689;35547764;30937906;35357550;31802908;29764424;30346062;32670881;28732670;28783584;26191242;36185217;29797561;32774741;32945386;30710754;30377567
ENSG00000130600	H19	35	23864307;32627034;24910706;33568940;32978516;33093654;31705929;17297456;24761865;29800569;18358696;23526469;20080086;30423146;26887054;34319456;25968300;30362512;32767662;34517264;23222811;34251499;32485786;37744274;30564069;16264227;31277475;31298392;26136615;30543848;29968942;33345859;32429417;15736456;31225433
ENSG00000285219	HULC	28	30981758;29573465;27285757;32711110;31009106;29119055;33209874;26179263;34766115;35615577;31049796;17241883;34223709;29170515;34319456;25968300;34957996;23762823;32733618;26356260;28634076;22493738;36598887;30564069;33178874;29231260;26136615;31645479
ENSG00000255717	SNHG1	26	32122143;31173261;33968749;35693941;27133041;33009370;30066898;34185961;34917510;34645777;35592519;34148185;31978508;36244757;30537372;32190150;31053148;33499863;37599085;37626362;27932778;32946170;30996051;31695969;31330233;32257949
ENSG00000214548	MEG3	24	33747202;31003765;24910706;36388662;31531526;25641194;33968749;34163177;26992211;31089680;36553522;31695090;30037433;28374914;37435155;34458133;23145177;34895065;37101621;35049008;26136615;28440439;31251997;31396320
ENSG00000236753	MKLN1-AS	21	34095306;36700197;35712653;36685508;35459272;36339006;36438599;34869306;37426702;35138470;36647032;35581934;34917132;31357803;34983308;33505990;36195857;35295858;35579449;33878313;34568062
ENSG00000242125	SNHG3	21	38193002;34096799;34336642;34527595;26373735;36330438;35431958;35210216;30132868;35592519;36114381;31692508;31978508;34277410;35615532;37626362;32946170;31695969;35528973;35241097;37867671
ENSG00000222041	CYTOR	19	34584571;35081873;34096799;37854341;28343069;36452343;31954697;35210216;35563834;31297882;34741346;26540343;29895195;34943216;29130980;33318318;33505990;33116620;36435866
ENSG00000249859	PVT1	18	29715456;33364841;25624916;29047230;28979669;30128866;30008615;36524545;30794914;32156248;32017171;28800314;34957996;31551242;29975928;30205391;36418931;36009801
ENSG00000163597	SNHG16	17	32324343;31293662;34423392;30779219;36434360;36470669;34600815;30655679;34516515;31306653;31978508;31256427;30784284;32436333;31696971;30893293;32257949
ENSG00000172965	MIR4435-2HG	16	33968985;36111035;34869306;28428004;33194037;30988676;35887228;31498488;30915744;35201491;37891494;31582742;32077915;37272834;35485164;36009801
ENSG00000248008	NRAV	16	34095306;35187083;35712653;36980686;34869306;36158075;35436415;33486322;36330438;36845390;36661684;34568075;38162389;34277410;36246594;35528973
ENSG00000245694	CRNDE	16	32525601;33232580;31099050;35652619;32621257;31007608;30430650;34633056;30230527;29221168;26887054;34409031;30423553;30246921;32826865;34612554
ENSG00000251003	ZFPM2-AS1	16	34603293;30206981;35712653;32382322;34880908;36661684;32795316;37898914;34102651;34568075;35581934;32744687;31357803;36712850;33414427;36880413
ENSG00000214049	UCA1	16	31040354;30070319;25760077;37854341;28856933;30423146;30017333;32733618;31234428;28466631;28271214;37502440;26136615;30321081;26551349;33565716
ENSG00000234741	GAS5	16	31190897;26163879;26404135;35116254;37296859;30423146;30755815;37522567;26707238;34535871;35386284;30537372;25120813;34650771;32213078;29382035
ENSG00000245910	SNHG6	15	34252487;35693941;33824472;35627262;27702662;33663502;34247194;28508329;31978508;35995997;36605586;31258024;31695969;27530352;31563323
ENSG00000229807	XIST	15	30091314;29227532;31799653;33858324;33277866;35723009;27776968;34319456;29344104;28231734;31384173;36304988;27100897;33442449;27065331
ENSG00000240498	CDKN2B-AS1	14	29761859;33968749;38077646;27391317;32801906;34111289;26045820;25966845;35402718;30510148;30165194;29127494;31609763;31670868
ENSG00000235300	SKAP1-AS2	12	20618455;36548692;31877859;25799910;32894808;23892757;23875788;22563186;21801962;21607795;33960691;24088311
ENSG00000206195	DUXAP8	12	32922554;35911976;34035852;31571902;34957112;32022476;35201491;32021243;32849765;36246594;34917132;37337470
ENSG00000177640	CASC2	11	31301261;28716020;36816357;30362539;31633393;29091305;29319182;35145900;28621238;29476051;31538425
ENSG00000243766	HOTTIP	11	32525601;30652087;24910706;36338699;34185961;35110549;29039502;35040191;26710269;24114970;25424744
ENSG00000269416	LINC01224	11	34603293;37647290;37810862;36844873;35712653;37478241;31902747;35559369;36647032;36092311;35295858
ENSG00000269821	KCNQ1OT1	10	34008749;32753631;23984860;14595760;29532864;32538770;33000204;32936716;33349156;29966655
ENSG00000245614	DDX11-AS1	10	34603293;31097223;32961346;29599483;34096799;33592832;36072974;36891559;28496001;33752668
ENSG00000265415	PRR11-AS1	10	35685422;34123835;35712653;34096799;36438599;35154469;33424932;34397721;36647032;34943216
ENSG00000177410	ZFAS1	10	26069248;36855431;32547074;31781169;31799651;27574442;34072570;34957996;35386284;30996051
ENSG00000248323	LUCAT1	10	35774297;35712653;33424932;35637633;35479067;37945918;34947843;30588744;37550755;30416681
ENSG00000237424	FOXD2-AS1	10	31004581;37426702;37259735;30272362;32558350;30929558;31841454;31210410;36310708;35965795
ENSG00000247095	MIR210HG	10	30841443;34527595;34880908;35431958;35210216;34947843;37550755;36712850;34943216;37626987
ENSG00000180066	LINC02870	9	30679912;37056336;34096799;30989713;37426702;35559369;36246594;36583796;34967552
ENSG00000232677	LINC00665	9	35802466;34804162;32083756;38059173;29728556;35233461;35350239;35386284;31433582
ENSG00000281398	SNHG4	8	34429653;35712653;36951200;36565037;30537372;35686101;35559014;35528985
ENSG00000254389	RHPN1-AS1	8	34095306;37478241;32435875;32910747;32065447;31692433;34917132;33019382
ENSG00000253898	LINC01419	8	32525601;29221168;26540467;32557341;33772101;32522890;37888208;35748489
ENSG00000236200	KDM4A-AS1	8	35187083;37056336;35712653;36647032;34903711;32481346;36973424;35528973
ENSG00000233016	SNHG7	8	29047230;31298322;31545291;36092311;32397799;37522567;32767308;32382340
ENSG00000226950	DANCR	8	25964079;32964966;32103983;30430564;30423146;36183859;27919960;32509183
ENSG00000270141	TERC	8	18451501;11944954;24020493;35682861;35894385;32577134;17932748;28813500
ENSG00000280997	CCAT2	8	28744394;27347113;32037568;28280353;31626095;31398859;34409736;30922920
ENSG00000234608	MAPKAPK5-AS1	7	26492393;35468721;33596983;35210216;35264707;33185458;36009801
ENSG00000204832	ST8SIA6-AS1	7	33012505;32420798;32536820;36635290;33722502;35946523;33337846
ENSG00000271270	TMCC1-DT	7	36700197;29047230;36647032;36849926;32481346;33505990;37626987
ENSG00000249375	CASC11	7	27729273;30503497;34900723;37552314;32194694;30910841;35944892
ENSG00000274020	LINC01138	7	35774297;36844873;31571902;36647032;36330438;33910497;29679004
ENSG00000255794	RMST	7	35767258;34650917;33673534;33404697;33396833;37325487;36765645
ENSG00000223768	LINC00205	7	29047230;34336642;34730201;36452343;35847362;31566711;35581934
ENSG00000215417	MIR17HG	7	18688024;19486339;26804174;33601054;20518884;24876719;29523159
ENSG00000224078	SNHG14	7	32811821;32581548;33485374;32607966;31632558;33782806;36204642
ENSG00000234912	SNHG20	6	31408278;32772564;27053960;30690477;37434830;31978508
ENSG00000258498	DIO3OS	6	37271897;36802306;31761783;32547226;33000250;35241097
ENSG00000224189	HAGLR	6	32525601;33015776;32425696;28724429;31231887;35027925
ENSG00000235531	MSC-AS1	6	36700197;33486322;34527595;34277410;33625998;32489020
ENSG00000239523	MYLK-AS1	6	33232580;30989713;34568075;37527208;32398965;33168027
ENSG00000237125	HAND2-AS1	6	28194035;35117777;35847362;33566427;32224127;34012667
ENSG00000225733	FGD5-AS1	6	34519634;36470669;34783233;35366388;37517671;32257949
ENSG00000227036	LINC00511	6	34088337;31081082;31498488;31731191;32257949;36009801
ENSG00000231764	DLX6-AS1	6	33277615;29145165;31007608;36132143;34039401;36204642
ENSG00000236882	LINC01554	6	32257052;33378013;34992435;36479122;33000250;30809309
ENSG00000268257	AIRN	6	24910706;34376111;20080086;33759138;25734550;36333426
ENSG00000260032	NORAD	6	31173261;28919047;32996041;30537113;33309645;32509217
ENSG00000197989	SNHG12	6	34096799;34527595;33774129;37626362;32257949;28073380
ENSG00000249173	LINC01093	6	29991128;29221168;37527208;31641376;31173205;33000250
ENSG00000152931	PART1	6	30989713;34497040;32547213;32982307;36304284;29924905
ENSG00000235919	ASH1L-AS1	6	29234630;22212947;26734577;32647629;27730805;33418941
ENSG00000240990	HOXA11-AS	6	32760422;31493246;28829501;31757938;29761918;36204642
ENSG00000233532	LINC00460	6	35847362;32184630;31376654;34612153;32133348;32493835
ENSG00000228288	PCAT6	5	30968586;35459272;31571902;32064636;37373132
ENSG00000255874	PRECSIT	5	26492393;31478228;30697079;32133348;31691159
ENSG00000163364	LINC01116	5	35148283;36844873;31571902;32481346;37340445
ENSG00000247556	OIP5-AS1	5	32585630;32042127;32329664;33889573;32943988
ENSG00000290662	MT1JP	5	32633354;33974236;32606962;32943929;34188706
ENSG00000232995	RGS5	5	29434872;37960718;32620659;23868206;31423211
ENSG00000249628	LINC00942	5	34603293;35459272;33486322;35581934;35913371
ENSG00000278970	HEIH	5	29286922;32572917;32821157;34957996;21769904
ENSG00000237036	ZEB1-AS1	5	26073087;33865414;35431958;33788950;32742459
ENSG00000273032	DGCR5	5	27898409;30216442;31538334;30230592;31349749
ENSG00000263400	TMEM220-AS1	5	32772564;34659569;34422806;36479122;37626987
ENSG00000203362	POLH-AS1	5	35459272;35911976;36647032;35581934;35295858
ENSG00000186594	MIR22HG	5	29371967;30378276;33718133;30680848;30083257
ENSG00000215424	MCM3AP-AS1	5	31761783;30316688;37527208;30782188;31237446
ENSG00000248131	LINC01194	5	23851340;28238542;34978464;29182572;23267173
ENSG00000230082	PRRT3-AS1	5	36647032;36976410;33910497;33101369;35295858
ENSG00000231074	HCG18	5	36339646;34527669;32663252;36786348;32257949
ENSG00000291137	GBAP1	4	37658413;31761783;37407932;29221168
ENSG00000203645	LINC00501	4	35947245;30989713;36132143;36072979
ENSG00000259974	LINC00261	4	29761859;29278875;33928038;35702258
ENSG00000278768	BACE1-AS	4	34636395;35187083;35431958;33667514
ENSG00000275874	PICSAR	4	36381337;32860321;37810122;36310708
ENSG00000236423	LINC01134	4	34095306;32656205;32970959;35173610
ENSG00000225783	MIAT	4	35429078;30551417;30037433;33221703
ENSG00000253438	PCAT1	4	26097602;28887306;27035680;28931210
ENSG00000246273	SBF2-AS1	4	33116758;30338801;30115383;34341185
ENSG00000249096	LINC02362	4	34990401;38058825;36479122;37614318
ENSG00000278910	BANCR	4	29085476;34512168;26758762;29725471
ENSG00000237187	NR2F1-AS1	4	33568940;34594378;33488124;29602203
ENSG00000226419	SLC16A1-AS1	4	31761783;35293026;32748357;33744723
ENSG00000254166	CASC19	4	36805849;33486322;36661684;37535570
ENSG00000253716	MINCR	4	29550632;30947664;34247194;30556858
ENSG00000196756	SNHG17	4	34557456;34921029;34227089;33519911
ENSG00000232956	SNHG15	4	31310393;35629174;27212162;31636472
ENSG00000153363	LINC00467	4	32125766;31480990;32221502;31656043
ENSG00000231607	DLEU2	4	36049439;34185961;34795513;31376657
ENSG00000237949	LINC00844	4	35847362;33313110;32025371;34692847
ENSG00000203875	SNHG5	4	32509211;30166525;35077478;32329834
ENSG00000249395	CASC9	4	37614318;31908394;33346094;30416681
ENSG00000241388	HNF1A-AS1	3	28292020;27084450;29466992
ENSG00000177337	DLGAP1-AS1	3	31949128;31633236;35386284
ENSG00000256642	LINC00273	3	22761862;36299605;28030910
ENSG00000260880	HCCAT5	3	20130911;22980714;28449718
ENSG00000204387	SNHG32	3	26908132;33671388;33453658
ENSG00000258609	LINC-ROR	3	33760121;27719638;31082791
ENSG00000247774	PCED1B-AS1	3	35997114;33219943;37810122
ENSG00000265688	MILIP	3	31572506;32772564;33336731
ENSG00000282977	PCBP2-OT1	3	21187392;29888750;27154519
ENSG00000257698	GIHCG	3	27380494;36059812;33209037
ENSG00000238121	LINC00426	3	36381337;36212138;33204302
ENSG00000226363	HAGLROS	3	32525601;35291921;31082725
ENSG00000225383	SFTA1P	3	32525601;29599483;33061455
ENSG00000225855	RUSC1-AS1	3	33841637;32701359;32946170
ENSG00000230587	LINC02580	3	33168192;33653241;28729955
ENSG00000251165	F11-AS1	3	31880390;31168823;32660176
ENSG00000232065	LINC01063	3	36844873;33505990;35295858
ENSG00000206337	HCP5	3	28928439;34148029;37522567
ENSG00000268388	FENDRR	3	31351327;29991128;30573358
ENSG00000270816	LINC00221	3	33836753;31007608;33406920
ENSG00000224517	HTR2A-AS1	3	34096799;31289599;32538757
ENSG00000254635	WAC-AS1	3	36980686;34527595;37898914
ENSG00000230316	FEZF1-AS1	3	31550856;34023817;29957463
ENSG00000178803	ADORA2A-AS1	3	33488867;34733789;35627170
ENSG00000226935	LINC00161	3	30087703;28915581;33414518
ENSG00000212694	LINC01089	3	37756562;35130616;35526240
ENSG00000225756	DBH-AS1	3	30142544;26393879;27894309
ENSG00000234722	LINC01287	3	30001751;32572916;30133116
ENSG00000234753	FOXP4-AS1	3	31695417;34545456;33604387
ENSG00000290418	TPTEP1	3	32123532;31072375;34238665
ENSG00000236618	PITPNA-AS1	3	34055841;37253627;31700026
ENSG00000225470	JPX	3	30091314;27776968;29344104
ENSG00000257167	TMPO-AS1	3	32462698;32988599;34988188
ENSG00000228598	MACC1-AS1	3	31915309;32267834;32339066
ENSG00000171889	MIR31HG	3	35847362;33654226;30176933
ENSG00000232021	LEF1-AS1	3	32786108;32068261;32178558
ENSG00000265933	LINC00668	3	34532296;31432149;32249890
ENSG00000250033	SLC7A11-AS1	3	37498069;36132143;33012723
ENSG00000237298	TTN-AS1	3	33517826;33378944;33387127
ENSG00000099869	IGF2-AS	3	31850718;34516353;33019382
ENSG00000250436	LINC02499	3	34141458;36479122;32039538
ENSG00000218510	LINC00339	3	34741346;31239716;31081143
ENSG00000248275	TRIM52-AS1	3	33519234;32391716;34692847
ENSG00000253552	HOXA-AS2	3	33149607;27855366;30415263
ENSG00000240032	LNCSRLR	3	31357803;35295858;35874689
ENSG00000234456	MAGI2-AS3	3	32546442;30924168;34484334
ENSG00000233387	IATPR	3	29201168;32744681;29228420
ENSG00000272168	CASC15	3	31401158;32285705;29075788
ENSG00000236548	RNF217-AS1	2	26873192;29312871
ENSG00000233639	PANTR1	2	34423048;29906746
ENSG00000265096	C1QTNF1-AS1	2	31222560;31069760
ENSG00000278709	NKILA	2	29481769;32015685
ENSG00000231107	LINC01508	2	35947245;34603293
ENSG00000254101	LINC02055	2	35947245;27773892
ENSG00000257127	CLLU1	2	30679912;32104698
ENSG00000224238	WARS2-IT1	2	30679912;30989713
ENSG00000249550	LINC01234	2	35192933;31838274
ENSG00000250903	GMDS-DT	2	31423008;36737533
ENSG00000234883	MIR155HG	2	18820673;35438468
ENSG00000280837	CPS1-IT1	2	27248828;29137263
ENSG00000225546	LINC02476	2	32280244;32222644
ENSG00000280832	GSEC	2	36212138;35482720
ENSG00000261801	LOXL1-AS1	2	33381389;34863279
ENSG00000182165	TP53TG1	2	36005829;34564314
ENSG00000205865	FAM99B	2	31243545;37351835
ENSG00000261824	LINC00662	2	31785055;31959915
ENSG00000263753	LINC00667	2	34907204;30018179
ENSG00000196204	RNF216P1	2	36199791;37626362
ENSG00000261373	VPS9D1-AS1	2	33627127;34558987
ENSG00000228223	HCG11	2	28677801;31858580
ENSG00000238266	LINC00707	2	30317590;30488589
ENSG00000243197	TUSC7	2	27002617;31494574
ENSG00000205866	FAM99A	2	36289466;34765550
ENSG00000226510	UPK1A-AS1	2	33121524;33624591
ENSG00000251381	LINC00958	2	33979257;31915027
ENSG00000235770	LINC00607	2	36740760;34568062
ENSG00000268006	PTOV1-AS1	2	37352125;34527595
ENSG00000291164	C3P1	2	33488867;31761783
ENSG00000187013	LINC02875	2	29991128;36055279
ENSG00000232624	LINC01517	2	33592832;32587825
ENSG00000235890	TSPEAR-AS1	2	30989713;35477008
ENSG00000242759	LINC00882	2	34513693;30271163
ENSG00000245937	SLC12A2-DT	2	35627170;36452343
ENSG00000234678	ELF3-AS1	2	35802466;34336727
ENSG00000248740	LINC02428	2	37137887;37614318
ENSG00000281450	PANDAR	2	26054684;28646235
ENSG00000236859	NIFK-AS1	2	36092356;34374933
ENSG00000260455	NBAT1	2	36440815;33387362
ENSG00000245954	LINC02273	2	32323856;35132378
ENSG00000224137	LINC01857	2	32323856;34793477
ENSG00000258512	LINC00239	2	32323856;32592379
ENSG00000179818	PCBP1-AS1	2	32753957;36092311
ENSG00000233610	LINC00462	2	32554864;33381151
ENSG00000246334	PRR7-AS1	2	36059812;35210216
ENSG00000260852	FBXL19-AS1	2	33164374;33344260
ENSG00000223534	HLA-DQB1-AS1	2	35602293;34665859
ENSG00000182648	RNF32-DT	2	33781916;34718169
ENSG00000253669	GASAL1	2	33486322;34914965
ENSG00000225548	LINC01980	2	37827344;32862582
ENSG00000238057	ZEB2-AS1	2	29258558;35892230
ENSG00000267080	ASB16-AS1	2	31807066;32257949
ENSG00000281189	GHET1	2	29139562;28772210
ENSG00000235123	DSCAM-AS1	2	35695605;31396335
ENSG00000233718	MYCNOS	2	31007608;31776854
ENSG00000272695	GAS6-DT	2	32799553;31933797
ENSG00000243694	LINC02027	2	36811210;29085452
ENSG00000245248	USP2-AS1	2	35692750;34568062
ENSG00000254842	LINC02551	2	36335087;36380240
ENSG00000196668	LINC00173	2	33777195;25556502
ENSG00000255198	SNHG9	2	35887228;33898523
ENSG00000250107	CACNA1G-AS1	2	17559150;30908634
ENSG00000249669	CARMN	2	36254230;29616093
ENSG00000224057	EGFR-AS1	2	26271667;36418931
ENSG00000228126	FALEC	2	37147492;29421439
ENSG00000182257	PRR34	2	36303180;33154667
ENSG00000241990	PRR34-AS1	2	36303180;33154667
ENSG00000248445	SEMA6A-AS1	2	35847362;32070484
ENSG00000247092	SNHG10	2	35847362;35581934
ENSG00000254369	HOXA-AS3	2	34988230;30963785
ENSG00000236017	ASMTL-AS1	2	32722884;34859735
ENSG00000229404	LINC00858	2	36470669;33015775
ENSG00000248092	NNT-AS1	2	29179477;33426064
ENSG00000206573	THUMPD3-AS1	2	36092311;34588321
ENSG00000255248	MIR100HG	2	36330438;34381502
ENSG00000180259	PRNT	2	32763815;28215537
ENSG00000231265	TRERNA1	2	34560417;31012192
ENSG00000213468	FIRRE	2	35988459;34093813
ENSG00000125462	MIR9-1HG	2	23012322;33915231
ENSG00000237523	LINC00857	2	35293286;30506763
ENSG00000233237	LINC00472	2	30037433;30522853
ENSG00000227392	HPN-AS1	2	36661684;34568062
ENSG00000224259	LINC01133	2	34047479;30548306
ENSG00000259527	LINC00052	2	30098428;28969024
ENSG00000196810	CTBP1-DT	2	32988587;32522013
ENSG00000232931	LINC00342	2	37395850;33019382
ENSG00000245849	RAD51-AS1	2	30201872;29749376
ENSG00000250056	LINC01018	2	31021172;34692847
ENSG00000254560	BBOX1-AS1	2	34093785;36699616
ENSG00000233429	HOTAIRM1	2	37171645;30070317
ENSG00000185904	LINC00839	2	34794216;34634995
ENSG00000251026	NIHCOLE	2	37614318;34321241
ENSG00000226137	BAIAP2-DT	2	34616498;27285756
ENSG00000223482	NUTM2A-AS1	2	36242728;32257949
ENSG00000227617	CERS6-AS1	2	35927226;32257949
ENSG00000235947	EGOT	2	34258170;32021242
ENSG00000251018	HMMR-AS1	2	35179300;35322735
ENSG00000186493	IRX2-DT	2	35776837;29490696
ENSG00000260630	SNAI3-AS1	2	31264769;32826862
ENSG00000170919	TPT1-AS1	2	34695895;35377976
ENSG00000267100	ILF3-DT	2	34053876;34491544
ENSG00000232093	DCST1-AS1	2	31364110;30617187
ENSG00000261008	LINC01572	2	34970545;34588321
ENSG00000233725	NRAD1	2	31638225;33116620
ENSG00000230590	FTX	2	32595415;27065331
ENSG00000232827	LINC01189	1	33059056
ENSG00000227398	KIF9-AS1	1	36276278
ENSG00000254275	LINC00824	1	32319639
ENSG00000233901	LINC01503	1	32547318
ENSG00000232395	LNCPOIR	1	32951268
ENSG00000183242	WT1-AS	1	26462627
ENSG00000285972	CERNA2	1	30453302
ENSG00000231177	LINC00852	1	35401844
ENSG00000249073	WSPAR	1	26452542
ENSG00000227502	MROCKI	1	33727826
ENSG00000251226	LINC02714	1	35947245
ENSG00000290525	GBP1P1	1	29761859
ENSG00000239265	CLRN1-AS1	1	30679912
ENSG00000182057	OGFRP1	1	29997441
ENSG00000250490	LINC02145	1	32194906
ENSG00000228393	LINC01004	1	36721155
ENSG00000285410	GABPB1-IT1	1	33664823
ENSG00000198054	DSCR8	1	30154476
ENSG00000224805	LINC00853	1	32525601
ENSG00000236511	LINC01231	1	34603293
ENSG00000261480	GOLGA8M	1	32393195
ENSG00000249378	LINC01060	1	36700197
ENSG00000240875	LINC00886	1	37313303
ENSG00000281691	RBM5-AS1	1	34019714
ENSG00000225953	SATB2-AS1	1	37118800
ENSG00000174365	SNHG11	1	33232580
ENSG00000231742	LINC01273	1	35037556
ENSG00000245526	LINC00461	1	30879766
ENSG00000258777	HIF1A-AS1	1	32473641
ENSG00000232316	LINC02518	1	34486883
ENSG00000291052	ABCC13	1	35363194
ENSG00000197182	MIRLET7BHG	1	33771969
ENSG00000253877	LINC01608	1	36385489
ENSG00000290878	HLA-DRB6	1	34834481
ENSG00000280587	LINC01348	1	34140643
ENSG00000287151	C2orf27A	1	33495404
ENSG00000258451	EGILA	1	28541302
ENSG00000215386	MIR99AHG	1	36844873
ENSG00000254154	CRYZL2P-SEC16B	1	35712653
ENSG00000285711	LINC02835	1	31874857
ENSG00000280924	LINC00628	1	30740671
ENSG00000274925	ZKSCAN2-DT	1	29780284
ENSG00000253931	LINC02990	1	33210543
ENSG00000244041	LINC01011	1	37478241
ENSG00000249917	LINC00536	1	34881629
ENSG00000231365	WARS2-AS1	1	36685508
ENSG00000186615	KTN1-AS1	1	30551364
ENSG00000231419	LINC00689	1	32772564
ENSG00000291128	APOC1P1	1	38192998
ENSG00000188185	LINC00265	1	35892231
ENSG00000260969	WWOX-AS1	1	32931356
ENSG00000277631	PGM5P3-AS1	1	30556603
ENSG00000278921	EPB41L4A-DT	1	30971290
ENSG00000260942	CAPN10-DT	1	29991128
ENSG00000267322	SNHG22	1	34652260
ENSG00000224165	DNAJC27-AS1	1	37434825
ENSG00000249740	OSMR-DT	1	34869306
ENSG00000233791	BTG2-DT	1	33592832
ENSG00000180139	ACTA2-AS1	1	28088733
ENSG00000224358	TMCO1-AS1	1	35141283
ENSG00000229005	HNF4A-AS1	1	31761783
ENSG00000235280	MCF2L-AS1	1	37432067
ENSG00000270084	GAS5-AS1	1	29660898
ENSG00000235092	ID2-AS1	1	31730902
ENSG00000227375	DLG1-AS1	1	33407499
ENSG00000267128	RNF157-AS1	1	36457707
ENSG00000280916	FOXCUT	1	36440815
ENSG00000269293	ZSCAN16-AS1	1	34097562
ENSG00000237512	UNC5B-AS1	1	34612138
ENSG00000230061	TRPM2-AS	1	29081064
ENSG00000225964	NRIR	1	32323856
ENSG00000205837	LINC00487	1	32323856
ENSG00000267013	LINC01929	1	32323856
ENSG00000253395	LINC03044	1	35116115
ENSG00000248663	LINC00992	1	36084427
ENSG00000230630	DNM3OS	1	33472090
ENSG00000250682	LINC00491	1	34237706
ENSG00000235875	ARHGEF7-AS2	1	31642123
ENSG00000251138	LINC02882	1	31858324
ENSG00000214783	POLR2J4	1	34925460
ENSG00000233110	SORBS2-AS1	1	34925460
ENSG00000249641	HOXC13-AS	1	31539123
ENSG00000233527	ZNF529-AS1	1	36803542
ENSG00000230400	LINC01747	1	32587825
ENSG00000236289	GACAT3	1	32587825
ENSG00000254835	RNF185-AS1	1	33358902
ENSG00000254338	MAFA-AS1	1	35117604
ENSG00000166770	ZNF667-AS1	1	33493420
ENSG00000251022	THAP9-AS1	1	36170961
ENSG00000226711	FAM66C	1	38003606
ENSG00000236081	ELFN1-AS1	1	33424932
ENSG00000246877	DNM1P35	1	32760422
ENSG00000236871	LINC00106	1	34858996
ENSG00000239911	PRKAG2-AS1	1	33928106
ENSG00000245598	DACT3-AS1	1	35764883
ENSG00000235740	PHACTR2-AS1	1	30468465
ENSG00000237380	HOXD-AS2	1	37533602
ENSG00000179523	EIF3J-DT	1	31421822
ENSG00000281560	LSINCT5	1	30472720
ENSG00000269386	RAB11B-AS1	1	35596159
ENSG00000290831	NSUN5P2	1	30018179
ENSG00000224101	ELMO1-AS1	1	31498334
ENSG00000258791	LINC00520	1	35089659
ENSG00000233521	LINC01638	1	31516592
ENSG00000234899	SOX9-AS1	1	31402556
ENSG00000244926	ALKBH3-AS1	1	36098205
ENSG00000269019	HOMER3-AS1	1	34815380
ENSG00000204054	LINC00963	1	29630107
ENSG00000286532	PARTICL	1	35032618
ENSG00000257702	LBX2-AS1	1	35847362
ENSG00000269893	SNHG8	1	30537734
ENSG00000247400	DNAJC3-DT	1	34815712
ENSG00000204949	FAM83A-AS1	1	31696213
ENSG00000225206	MIR137HG	1	33381151
ENSG00000229205	LINC00200	1	33381151
ENSG00000223546	LINC00630	1	34420405
ENSG00000253434	LINC02237	1	35132378
ENSG00000237853	NFIA-AS1	1	31827329
ENSG00000212766	EWSAT1	1	36421017
ENSG00000232416	BPESC1	1	32104698
ENSG00000290723	ULK4P2	1	26109807
ENSG00000279418	LINC00244	1	35266439
ENSG00000233695	GAS6-AS1	1	32089066
ENSG00000198468	FLVCR1-DT	1	29574975
ENSG00000235437	LINC01278	1	32372060
ENSG00000256124	LINC01152	1	31054511
ENSG00000291085	TMEM191A	1	32574393
ENSG00000180861	LINC01559	1	33588099
ENSG00000244879	GABPB1-AS1	1	31700067
ENSG00000230174	LINC01149	1	31754211
ENSG00000253161	LINC01605	1	32468063
ENSG00000274317	LINC02334	1	32468063
ENSG00000232233	LINC02043	1	32468063
ENSG00000253414	LINC01605	1	32468063
ENSG00000265148	TSPOAP1-AS1	1	31847842
ENSG00000291070	AOC4P	1	26160837
ENSG00000235884	LINC00941	1	34532296
ENSG00000243479	MNX1-AS1	1	30982576
ENSG00000255737	AGAP2-AS1	1	31088485
ENSG00000225746	MEG8	1	33147050
ENSG00000257605	MYG1-AS1	1	35210216
ENSG00000231789	PIK3CD-AS2	1	36661684
ENSG00000203288	TDRKH-AS1	1	35193591
ENSG00000233098	CCDC144NL-AS1	1	33977095
ENSG00000227674	LINC00355	1	34761606
ENSG00000228544	CCDC183-AS1	1	33541391
ENSG00000262117	BCAR4	1	30423146
ENSG00000177112	IRAG1-AS1	1	36973749
ENSG00000250786	SNHG18	1	35221722
ENSG00000197085	NPSR1-AS1	1	33008585
ENSG00000232352	SEMA3B-AS1	1	31251699
ENSG00000230798	FOXD3-AS1	1	32191537
ENSG00000227110	LMCD1-AS1	1	31278071
ENSG00000238078	LINC01352	1	32157216
ENSG00000197308	GATA3-AS1	1	31871924
ENSG00000241158	ADAMTS9-AS1	1	33042449
ENSG00000227533	SLC2A1-DT	1	32174012
ENSG00000267040	ATP8B1-AS1	1	37701563
ENSG00000188242	PP7080	1	33955831
ENSG00000235899	LINC01564	1	36672564
ENSG00000258867	HISLA	1	35101062
ENSG00000231768	LINC01354	1	34141458
ENSG00000258913	LINC02691	1	34141458
ENSG00000259673	IQCH-AS1	1	37898914
ENSG00000204792	LINC01291	1	34665488
ENSG00000258655	ARHGAP5-AS1	1	36354136
ENSG00000222030	LINC01793	1	35760369
ENSG00000272138	LINC01607	1	37783391
ENSG00000236751	LINC01186	1	35871161
ENSG00000184068	SREBF2-AS1	1	34568075
ENSG00000241472	PTPRG-AS1	1	34876904
ENSG00000187621	TCL6	1	32020591
ENSG00000227214	HCG15	1	35427894
ENSG00000290917	RAET1K	1	32152275
ENSG00000281641	SAMD12-AS1	1	36052283
ENSG00000267519	MIR23AHG	1	33649822
ENSG00000231210	COMETT	1	25875766
ENSG00000233101	HOXB-AS3	1	33116575
ENSG00000230844	ZNF674-AS1	1	27896271
ENSG00000232560	LINC01549	1	32592379
ENSG00000243629	LINC00880	1	32592379
ENSG00000259863	SH3RF3-AS1	1	32592379
ENSG00000244649	LINC02086	1	32592379
ENSG00000267106	ZNF561-AS1	1	36308081
ENSG00000198496	NBR2	1	33378941
ENSG00000231890	DARS1-AS1	1	34596006
ENSG00000280560	LINC01374	1	24876753
ENSG00000229619	MBNL1-AS1	1	36951619
ENSG00000228495	LINC01013	1	33847733
ENSG00000240405	SAMMSON	1	31164410
ENSG00000227640	SOX21-AS1	1	29772433
ENSG00000186960	LINC01551	1	31270840
ENSG00000250988	SNHG21	1	35581934
ENSG00000249082	EPIST	1	34431063
ENSG00000176912	TYMSOS	1	35386284
ENSG00000243701	DUBR	1	34958891
ENSG00000222033	LINC01124	1	37304672
ENSG00000266835	GAPLINC	1	31415284
ENSG00000240541	TM4SF1-AS1	1	34118595
ENSG00000229558	SACS-AS1	1	32481346
ENSG00000270419	CAHM	1	34917132
ENSG00000291158	LINC00869	1	34917132
ENSG00000251151	HOXC-AS3	1	36031658
ENSG00000245571	FAM111A-DT	1	37400994
ENSG00000225377	NRSN2-AS1	1	36816914
ENSG00000282961	PRNCR1	1	37243586
ENSG00000239213	NCK1-DT	1	35306563
ENSG00000230148	HOXB-AS1	1	36045719
ENSG00000234736	FAM170B-AS1	1	30046591
ENSG00000253314	LINC00293	1	30271481
ENSG00000268894	PLCE1-AS1	1	34967552
ENSG00000176840	MIR7-3HG	1	34967552
ENSG00000223442	TH2LCRR	1	34967552
ENSG00000268895	A1BG-AS1	1	30556161
ENSG00000241469	LINC00635	1	29650788
ENSG00000235269	LINC02331	1	37120773
ENSG00000268621	IGFL2-AS1	1	32956593
ENSG00000203706	SERTAD4-AS1	1	36714595
ENSG00000215808	LINC01139	1	32115147
ENSG00000291110	TRIM16L	1	33681288
ENSG00000251173	UCHL1-DT	1	31938339
ENSG00000204588	LINC01123	1	32760198
ENSG00000262188	LINC01978	1	37626362
ENSG00000227811	INKA2-AS1	1	37181806
ENSG00000228705	LINC00659	1	37234237
ENSG00000231185	SPRY4-AS1	1	34671565
ENSG00000272282	LINC02084	1	29924905
ENSG00000274173	LINC02967	1	29924905
ENSG00000245164	LINC00861	1	29924905
ENSG00000230487	PSMG3-AS1	1	32801875
ENSG00000267751	BSG-AS1	1	34119821
ENSG00000227630	LINC01132	1	36071454
ENSG00000234617	SNRK-AS1	1	34408439
ENSG00000223485	LINC01615	1	30556902
ENSG00000229867	STEAP3-AS1	1	32946170
ENSG00000175170	FAM182B	1	31695969
ENSG00000226856	THORLNC	1	30098425
ENSG00000215256	DHRS4-AS1	1	34666613
ENSG00000248019	FAM13A-AS1	1	37330023
ENSG00000256751	PLBD1-AS1	1	33505990
ENSG00000291196	KRT16P3	1	32457285
ENSG00000255571	MIR9-3HG	1	32910548
ENSG00000230176	LINC01433	1	30317567
ENSG00000228723	SRGAP3-AS2	1	35913371
ENSG00000228775	WEE2-AS1	1	30471857
ENSG00000236384	LINC00479	1	37810122
ENSG00000117242	PINK1-AS	1	36494481
ENSG00000258710	LINC01193	1	31448426
ENSG00000235532	LINC00402	1	36147735
ENSG00000229647	MYOSLID	1	36147735
ENSG00000248890	HHIP-AS1	1	31604528
ENSG00000184029	DSCR4	1	34600458
ENSG00000246228	CASC8	1	31398859
ENSG00000276399	FLJ36000	1	31798779
ENSG00000236830	CBR3-AS1	1	26906068
ENSG00000227418	PCGEM1	1	34286514
ENSG00000246763	RGMB-AS1	1	29288973
ENSG00000240288	GHRLOS	1	35559014
ENSG00000231298	MANCR	1	31788100
ENSG00000248211	TRPC7-AS1	1	34512754
ENSG00000274225	LINC03038	1	35127520
ENSG00000226516	FAM138B	1	31638225
ENSG00000290555	LINC00680	1	33499874
ENSG00000237290	LINC01343	1	37828032
ENSG00000288642	CDR1	1	26188280
ENSG00000256315	CADM1-AS1	1	31118799
ENSG00000250334	LINC00989	1	35117914
ENSG00000232600	TONSL-AS1	1	34630715
ENSG00000251442	LINC01094	1	37605571
ENSG00000290613	LPAL2	1	36010685
ENSG00000237080	EHMT2-AS1	1	34692847
ENSG00000291050	TEKT4P2	1	38179760
ENSG00000260131	LINC00556	1	32474975
ENSG00000242808	SOX2-OT	1	34322386
ENSG00000258689	LINC01269	1	32784402
ENSG00000189275	LINC01164	1	32784402
ENSG00000262001	DLGAP1-AS2	1	33195697
ENSG00000231131	LNCAROD	1	34551796
ENSG00000233338	TLR8-AS1	1	34665305
ENSG00000259134	LINC00924	1	34997970
ENSG00000270641	TSIX	1	33442449
ENSG00000203809	LIN28B-AS1	1	32917856
ENSG00000272620	AFAP1-AS1	1	26892468
ENSG00000177800	TMEM78	1	32405957
ENSG00000244578	LINC01391	1	31207322
ENSG00000225518	LINC01703	1	29776974
ENSG00000179406	LINC00174	1	32128852
ENSG00000224843	LINC00240	1	33155201
ENSG00000230040	LINC00364	1	29254221
ENSG00000245812	LINC02202	1	35027925
ENSG00000281453	TGFB2-OT1	1	36941998
ENSG00000253738	OTUD6B-AS1	1	32682012
ENSG00000251350	LINC02475	1	36118852
ENSG00000178977	LINC00324	1	35241097
ENSG00000179840	PIK3CD-AS1	1	31624469
ENSG00000281103	TRG-AS1	1	32774161
ENSG00000176124	DLEU1	1	31207081
ENSG00000280798	LINC00294	1	38125436
ENSG00000258169	LINC00485	1	34290977
ENSG00000234199	LINC01191	1	26655405
ENSG00000280734	LINC01232	1	34583064
ENSG00000132204	LINC00470	1	31612313
ENSG00000258701	LINC00638	1	34568062
ENSG00000179935	LINC00652	1	34568062
ENSG00000228022	HCG20	1	34568062
ENSG00000251015	SLC25A30-AS1	1	34568062
ENSG00000236333	TRHDE-AS1	1	36204642
ENSG00000250584	LINC01511	1	32660176
ENSG00000223891	OSER1-DT	1	31635804
ENSG00000256073	URB1-AS1	1	37966480
ENSG00000214381	LINC00488	1	31005556
