## Supplementary Table 4 for "Meta-analysis reveals limited reproducibility of lncRNA-related findings in hepatocellular carcinoma research"

tumor_biopsyID	Patient_ID	sex	age_at_biopsy	bclc	cirrhosis	child	meld	underlying_liver_disease	number.of.tumors	macro_vascular_invasion	metastasis	tumor_location	edmondson	percent_tumor	immunophenotype
C475b	1	m	66	A	yes	6	11	Alcoholic liver disease (ALD)	1	no	no	Seg 8	3	95	inflamed
C710	3	m	55	B	yes	7	11	Hepatitis C	multinodular	no	no	Seg 8	1	95	not-classifiable
C457b	4	m	68	A	no	5	7	Non-alcoholic liver disease (NAFLD)	2	no	no	Seg 6	2	66	immune-desert
C457c	4	m	68	A	no	5	7	Non-alcoholic liver disease (NAFLD)	2	no	no	Seg 8	3	90	immune-excluded
B756	5	m	62	C	yes	B	19	Alcoholic liver disease (ALD), Hepatitis B	multinodular	yes	no	na	2	50	immune-excluded
B904b	7	m	77	A	no	A	8	Alcoholic liver disease (ALD)	3	no	no	na	2	50	immune-excluded
C892	8	f	60	A	no	7	8	No liver disease	1	no	no	Seg 6	2	70	inflamed
D336	10	m	81	C	yes	5	8	Alcoholic liver disease (ALD)	multinodular	no	yes	Left Liver Lobe	2	80	immune-desert
B800b	11	m	62	B	yes	B	13	Alcoholic liver disease (ALD)	multinodular	no	no	na	2	50	inflamed
B039b	13	m	59	A	yes	A	11	Alcoholic liver disease (ALD)	1	no	no	Seg 6	3	60	inflamed
D373	14	f	79	C	no	6	7	Hepatitis C	1	yes	no	Left Liver Lobe	3	65	immune-excluded
C769	15	m	59	C	yes	6	8	Hepatitis C, Alcoholic liver disease (ALD)	1	yes	no	Seg 7	3	80	immune-excluded
B166b	16	m	75	B	no	A	17	Non-alcoholic liver disease (NAFLD)	multinodular	no	no	na	1	80	nd
C272b	17	f	66	A	yes	A	8	Alcoholic liver disease (ALD), Hepatitis B	1	no	no	Seg 3	3	90	inflamed
D158	18	f	77	B	yes	7	8	Non-alcoholic liver disease (NAFLD)	multinodular	no	no	Seg 2	2	70	immune-excluded
C951	19	f	71	C	yes	7	12	Alcoholic liver disease (ALD)	2	no	yes	Left Liver Lobe	3	80	immune-desert
C133c	20	m	67	C	no	B	25	No liver disease	1	yes	no	Left Portal Vein	2	70	immune-excluded
C255b	21	m	60	A	yes	A	14	Alcoholic liver disease (ALD), Hepatitis B	1	no	no	Seg 5	2	70	inflamed
A915b	22	m	85	A	no	A	8	No liver disease	1	no	no	Left Liver Lobe	2	100	immune-desert
B809b	23	m	74	A	yes	A	11	Alcoholic liver disease (ALD)	2	no	no	Seg 6	3	40	immune-excluded
D202	24	m	76	B	no	5	11	Alcoholic liver disease (ALD), Non-alcoholic liver disease (NAFLD)	multinodular	no	no	Seg 6	2	95	immune-desert
C359b	25	m	80	B	yes	B	22	Hepatitis C	multinodular	no	no	Seg 6	2	70	immune-desert
A879b	26	m	67	A	yes	B	15	Hepatitis B	3	no	no	Seg 6	2	50	inflamed
C335b	27	f	84	A	yes	A	9	Alcoholic liver disease (ALD), Non-alcoholic liver disease (NAFLD)	1	no	no	Seg 3	2	90	inflamed
C284b	28	m	77	C	yes	B	15	Hepatitis B	multinodular	yes	no	Seg 7	3	50	immune-excluded
C078b	29	f	57	A	yes	A	7	Hepatitis C	1	no	no	Seg 8	3	90	immune-excluded
D067	30	m	72	0	yes	6	7	Alcoholic liver disease (ALD)	1	no	no	Seg 6	2	50	immune-excluded
B889b	31	m	75	A	yes	A	8	Hepatitis C	1	no	no	Seg 5	1	80	immune-excluded
C225b	32	m	55	A	yes	5	6	Hepatitis C, Non-alcoholic liver disease (NAFLD)	1	no	no	Seg 7	3	30	inflamed
D565	33	m	70	C	no	7	15	No liver disease	multinodular	yes	no	Seg 8	4	60	inflamed
C227b	34	m	76	A	no	6	21	Alcoholic liver disease (ALD), Non-alcoholic liver disease (NAFLD)	2	no	no	Seg 4	4	40	inflamed
D016	35	m	83	C	no	6	7	No liver disease	1	no	no	Right Liver Lobe	3	85	immune-desert
D503	36	m	76	B	no	5	7	Non-alcoholic liver disease (NAFLD)	multinodular	no	no	Seg 4/8	3	95	immune-desert
D433	37	m	55	C	yes	9	11	Alcoholic liver disease (ALD), Hepatitis B	1	yes	yes	Right Liver Lobe	3	90	immune-desert
C452b	38	m	71	C	yes	5	8	Hepatitis C	multinodular	no	yes	Right Liver Lobe	2	60	inflamed
B021b	39	m	75	A	yes	A	7	Alcoholic liver disease (ALD)	1	no	no	Left Liver Lobe	3	100	inflamed
D403	40	m	72	A	no	6	7	No liver disease	1	no	no	Right Liver Lobe	2	100	immune-desert
C605	41	m	48	A	yes	8	20	Alcoholic liver disease (ALD)	1	no	no	Seg 6	2	95	nd
C795	43	m	53	A	yes	7	8	Hepatitis C	1	no	no	Seg 7	2	90	immune-excluded
B808b	44	m	77	A	yes	A	8	Alcoholic liver disease (ALD)	2	no	no	Seg 6	3	90	inflamed
C964	45	m	71	B	yes	9	14	Alcoholic liver disease (ALD)	multinodular	no	no	Seg 8	2	95	inflamed
B760b	47	m	66	A	yes	A	6	Alcoholic liver disease (ALD)	1	no	no	Seg 6	2	60	inflamed
D063	48	m	73	A	yes	7	8	Non-alcoholic liver disease (NAFLD)	1	no	no	Seg 5	2	70	immune-desert
C346b	49	m	71	A	no	A	7	Alcoholic liver disease (ALD), Non-alcoholic liver disease (NAFLD)	1	no	no	Seg 4	2	70	immune-excluded
B804b	50	m	71	A	yes	6	7	Alcoholic liver disease (ALD)	1	no	no	Right Liver Lobe	2	100	immune-desert
D122	51	m	65	A	yes	8	18	Alcoholic liver disease (ALD)	1	no	no	Seg 6	2	70	inflamed
C613	52	m	66	A	yes	7	14	Non-alcoholic liver disease (NAFLD)	1	no	no	Seg 6	3	80	inflamed
B719b	53	m	73	A	yes	A	7	Alcoholic liver disease (ALD)	1	no	no	Seg 5	2	60	inflamed
C477b	54	m	69	A	no	5	7	Hepatitis C	1	no	no	Seg 2	2	50	immune-desert
B983b	55	m	74	B	yes	A	11	Alcoholic liver disease (ALD)	multinodular	no	no	Seg 3	2	80	immune-desert
B322b	56	m	64	A	yes	8	17	Alcoholic liver disease (ALD)	1	no	no	Seg 2	2	70	inflamed
D218	56	m	71	C	yes	7	11	Alcoholic liver disease (ALD)	2	yes	no	Seg 7	2	40	immune-excluded
D219	56	m	71	C	yes	7	11	Alcoholic liver disease (ALD)	2	yes	no	Right Portal Vein	3	95	immune-desert
B712b	57	m	68	B	yes	B	11	Alcoholic liver disease (ALD)	multinodular	no	no	Seg 3	2	65	immune-excluded
B671b	58	m	61	A	yes	A	8	Alcoholic liver disease (ALD)	1	no	no	Seg 6	3	50	immune-excluded
D610	59	m	66	C	yes	9	10	Alcoholic liver disease (ALD)	multinodular	yes	yes	Seg 5	2	100	immune-desert
B984b	60	m	75	C	no	5	6	Hepatitis C	4	no	no	Seg 6	2	90	immune-desert
C355b	61	m	63	A	yes	A	9	Alcoholic liver disease (ALD)	1	no	no	Seg 4	2	100	immune-excluded
B766b	62	f	53	A	yes	A	8	Alcoholic liver disease (ALD)	2	no	no	Seg 3	2	80	immune-excluded
C532	63	f	66	A	yes	6	14	Alcoholic liver disease (ALD)	2	no	no	Seg 2	2	100	inflamed
C659	63	f	66	A	yes	6	14	Alcoholic liver disease (ALD)	2	no	no	Seg 8	3	80	immune-excluded
C495	64	m	58	D	yes	11	25	Alcoholic liver disease (ALD)	1	yes	no	Seg 5	3	60	nd
B077b	65	m	58	A	yes	B	12	Alcoholic liver disease (ALD)	1	no	no	Seg 3	4	90	immune-desert
C628	66	f	75	B	yes	9	13	Hepatitis C	multinodular	no	no	Seg 4	1	70	inflamed
B955b	67	f	78	A	yes	B	11	Hepatitis C	2	no	no	Seg 7	2	50	inflamed
C513	68	m	65	B	yes	7	7	Alcoholic liver disease (ALD)	multinodular	yes	no	Portal Vein	3	95	immune-desert
C116b	69	m	74	A	yes	A	10	Non-alcoholic liver disease (NAFLD)	1	no	no	Seg 5	2	80	immune-desert
C975	70	m	59	B	yes	9	15	Hepatitis C, Alcoholic liver disease (ALD)	multinodular	no	no	Seg 8	3	50	immune-excluded
D051	71	m	86	B	no	6	8	Alcoholic liver disease (ALD)	multinodular	no	no	Seg 5	2	90	immune-excluded
B062b	72	f	57	A	yes	B	13	Hepatitis B	1	no	no	Seg 3	1	100	immune-desert
C696	73	m	63	A	no	5	8	Hepatitis C, Alcoholic liver disease (ALD)	2	no	no	Seg 5	2	80	immune-excluded
C697	73	m	63	A	no	5	8	Hepatitis C, Alcoholic liver disease (ALD)	2	no	no	Seg 8	2	90	inflamed
D455	74	m	73	C	yes	6	10	Alcoholic liver disease (ALD)	2	yes	no	Seg 8	3	60	immune-excluded
C065b	76	m	77	B	yes	5	8	Alcoholic liver disease (ALD)	5	no	no	Seg 4	1	100	immune-desert
B554b	77	m	68	B	yes	7	12	Alcoholic liver disease (ALD)	3	no	no	Seg 5	3	60	inflamed
B568b	78	m	84	B	no		6	Alcoholic liver disease (ALD)	3	no	no	Right Liver Lobe	2	95	immune-desert
C851	79	m	76	C	yes	9	8	Alcoholic liver disease (ALD)	2	no	yes	Seg 7	3	95	immune-desert
C677	80	f	75	C	no	9	14	No liver disease	multinodular	yes	yes	Seg 6	4	70	immune-desert
B702b	81	m	49	B	yes	5	8	Hepatitis C, Alcoholic liver disease (ALD)	multinodular	no	no	Right Liver Lobe	3	90	inflamed
D359	82	m	86	A	no	6	9	Alcoholic liver disease (ALD), Non-alcoholic liver disease (NAFLD)	2	no	no	Right Liver Lobe	2	90	inflamed
C638	83	m	68	B	yes	5	5	Alcoholic liver disease (ALD)	multinodular	no	no	Seg 6	2	95	immune-excluded
B741b	84	m	87	A	yes	A	9	Hepatitis C	1	no	no	Right Liver Lobe	2	100	inflamed
B744b	85	m	69	A	yes	A	8	Hepatitis C	2	no	no	Seg 4a	2	100	immune-desert
B763b	86	m	59	A	yes	B	14	Alcoholic liver disease (ALD)	1	no	no	Seg 8	4	70	immune-excluded
B854b	87	m	77	B	yes	B	8	Hepatitis C	multinodular	no	no	Right Liver Lobe	3	80	inflamed
D156	88	m	67	A	yes	7	12	Hepatitis B	1	no	no	Seg 6	2	95	immune-desert
C006c	89	m	74	B	yes	A	9	Alcoholic liver disease (ALD)	multinodular	no	no	Seg 8	3	95	immune-excluded
C015b	90	m	47	D	yes	C	19	Alcoholic liver disease (ALD), Hepatitis B	3	no	no	Seg 6	2	100	immune-desert
C508	91	m	54	0	no	5	6	Hepatitis C	1	no	no	Seg 6	2	70	immune-excluded
C052b	92	m	81	A	yes	A	8	Alcoholic liver disease (ALD)	2	no	no	Seg 4	2	60	immune-desert
D135	94	m	57	C	yes	5	6	Hepatitis C	2	no	yes	Left Liver Lobe	4	80	immune-excluded
C100b	95	f	83	A	no	-	-	Hepatitis C	1	no	no	Seg 2	2	90	inflamed
C127b	96	m	66	B	yes	B	19	Alcoholic liver disease (ALD)	multinodular	no	no	Seg 7	2	95	immune-desert
C177c	97	m	18	C	no	A	8	Hepatitis B	1	no	yes	Right Liver Lobe	3	50	immune-excluded
C383b	98	m	47	B	no	-	-	Hepatitis B	multinodular	no	no	Seg 8	3	80	immune-excluded
C458b	99	f	71	C	no	7	8	Alcoholic liver disease (ALD), Non-alcoholic liver disease (NAFLD)	multinodular	no	yes	Right Liver Lobe	2	80	immune-desert
C380b	100	m	60	A	yes	5	11	Alcoholic liver disease (ALD)	1	no	no	Seg 8	3	60	immune-excluded
D041	102	m	58	0	yes	5	11	Alcoholic liver disease (ALD)	1	no	no	Seg 2	2	90	immune-desert
C737	103	f	72	B	yes	6	10	Alcoholic liver disease (ALD)	multinodular	no	no	Seg 4	2	80	immune-excluded
C738	103	f	72	B	yes	6	10	Alcoholic liver disease (ALD)	multinodular	no	no	Seg 7	3	60	inflamed
C847	104	m	54	B	yes	6	9	Alcoholic liver disease (ALD)	multinodular	no	no	Seg 6	1	80	immune-excluded
C937	105	m	70	B	yes	6	7	Hepatitis B, Non-alcoholic liver disease (NAFLD)	multinodular	no	no	Seg 7	2	100	immune-desert
C958	106	m	53	C	yes	8	8	Hepatitis C, Alcoholic liver disease (ALD)	2	yes	no	Right Portal Vein	3	40	immune-desert
C988	107	m	78	C	yes	6	7	Alcoholic liver disease (ALD)	multinodular	no	yes	Seg 5	2	80	immune-excluded
C942	108	m	76	C	yes	6	11	Non-alcoholic liver disease (NAFLD)	multinodular	yes	no	Left Liver Lobe	3	70	inflamed
C944	108	m	76	C	yes	6	11	Non-alcoholic liver disease (NAFLD)	multinodular	yes	no	Seg 7	3	30	immune-excluded
C972	109	m	72	B	yes	5	9	Hepatitis C	multinodular	no	no	Seg 7	2	80	immune-desert
D096	110	m	75	A	no	7	7	Alcoholic liver disease (ALD)	1	no	no	Right Liver Lobe	4	30	inflamed
D147	111	m	68	A	no	5	8	Hepatitis B	1	no	no	Seg 5	2	80	inflamed
D588	112	m	85	A	no	7	12	Alcoholic liver disease (ALD)	2	no	no	Right Liver Lobe	2	95	immune-desert
D316	113	m	84	0	no	6	8	Non-alcoholic liver disease (NAFLD)	1	no	no	Left Liver Lobe	2	40	immune-excluded
D324	114	m	58	D	yes	11	20	Hepatitis C	1	yes	no	Seg 7	3	70	immune-excluded
D325	114	m	58	D	yes	11	20	Hepatitis C	1	yes	no	Seg 5	4	70	inflamed
