## Supplementary Table 5 for "Meta-analysis reveals limited reproducibility of lncRNA-related findings in hepatocellular carcinoma research"

biopsyID	Patient_ID	age_at_biopsy	diagnosis1	diagnosis2	diagnosis3	sex
C475a	1	66	Alcoholic liver disease (ALD)	Non-alcoholic steatohepatitis (NASH)	Cirrhosis	m
C709	3	55	Hepatitis C			m
C457a	4	68	Non-alcoholic steatohepatitis (NASH)			m
B685	5	61	Hepatitis B	Alcoholic liver disease (ALD)		m
B904a	7	77				m
C891	8	60	Normal Liver			f
D335	10	81	Alcoholic liver disease (ALD)	Cirrhosis		m
B800a	11	62	Alcoholic liver disease (ALD)	Cirrhosis		m
B039a	13	59	Cirrhosis			m
D372	14	79	Hepatitis C			f
C767	15	59	Hepatitis C	Cirrhosis	Alcoholic liver disease (ALD)	m
B166a	16	75	Normal Liver			m
C272a	17	66	Hepatitis B	Cirrhosis		f
D157	18	77	Non-alcoholic steatohepatitis (NASH)	Cirrhosis		f
C950	19	71	Cirrhosis	Alcoholic liver disease (ALD)		f
C133a	20	67	Normal Liver			m
C255a	21	60	Hepatitis B	Cirrhosis		m
A915a	22	85	Other			m
B809a	23	74	Alcoholic liver disease (ALD)	Cirrhosis		m
D199	24	76	ASH or NASH			m
C359a	25	80	Hepatitis C			m
A879a	26	66	Normal Liver	Hepatitis B		m
C335a	27	84	Cirrhosis			f
C284a	28	77	Hepatitis B			m
C078a	29	57	Cirrhosis	Hepatitis C		f
D066	30	72	Alcoholic liver disease (ALD)	Cirrhosis		m
B889a	31	75	Hepatitis C	Alcoholic liver disease (ALD)	Cirrhosis	m
C225a	32	55	Non-alcoholic steatohepatitis (NASH)			m
D563	33	70	Normal Liver	Other		m
C227a	34	76	Alcoholic liver disease (ALD)			m
D015	35	83	Normal Liver			m
D502	36	76	Non-alcoholic steatohepatitis (NASH)			m
D431	37	55	Hepatitis B	Alcoholic liver disease (ALD)	Cirrhosis	m
C452a	38	71	Hepatitis C			m
B021a	39	75	Hepatitis C			m
D401	40	72	Normal Liver			m
C604	41	48	Alcoholic liver disease (ALD)	Cirrhosis		m
C794	43	53	Hepatitis C	Alcoholic liver disease (ALD)		m
B808a	44	77	Alcoholic liver disease (ALD)	Cirrhosis		m
C962	45	71	Alcoholic liver disease (ALD)	Cirrhosis		m
B760a	47	66	Alcoholic liver disease (ALD)	Cirrhosis		m
D062	48	73	Alcoholic liver disease (ALD)	Cirrhosis		m
C346a	49	71	Non-alcoholic steatohepatitis (NASH)			m
B804a	50	71	Alcoholic liver disease (ALD)	Cirrhosis		m
D109	51	65	Alcoholic liver disease (ALD)	Cirrhosis		m
C612	52	66	Non-alcoholic steatohepatitis (NASH)	Cirrhosis		m
B719a	53	73	Alcoholic liver disease (ALD)			m
C477a	54	69	Hepatitis C			m
B983a	55	74	Hepatitis C	Cirrhosis		m
B322a	56	64	Alcoholic liver disease (ALD)			m
D217	56	71	Alcoholic liver disease (ALD)	Cirrhosis		m
B712a	57	68	Alcoholic liver disease (ALD)			m
B671a	58	61	Alcoholic liver disease (ALD)			m
D609	59	67	Alcoholic steatohepatitis (ASH)	Cirrhosis		m
A549	60	69	Hepatitis C			m
B984a	60	75	Hepatitis C			m
C355a	61	63	Alcoholic liver disease (ALD)	Cirrhosis		m
B766a	62	53	Alcoholic liver disease (ALD)	Cirrhosis		f
C531	63	66	Alcoholic liver disease (ALD)	Cirrhosis		f
C657	63	67	Alcoholic liver disease (ALD)	Cirrhosis		f
C494	64	58	Alcoholic liver disease (ALD)	Cirrhosis		m
B077b	65	58	Alcoholic liver disease (ALD)	Cirrhosis		m
C627	66	75	Hepatitis C			f
B955a	67	78	Hepatitis C	Cirrhosis		f
C510	68	65	Alcoholic liver disease (ALD)	Cirrhosis		m
C116a	69	74	Non-alcoholic steatohepatitis (NASH)	Cirrhosis		m
C974	70	59	Hepatitis C			m
D050	71	86	Alcoholic liver disease (ALD)			m
B062b	72	57	Hepatitis B			f
C695	73	63	Hepatitis C			m
D454	74	73	Alcoholic steatohepatitis (ASH)	Cirrhosis		m
C065a	76	77	Alcoholic liver disease (ALD)	Cirrhosis		m
B554a	77	68	Cirrhosis	Alcoholic liver disease (ALD)		m
B568a	78	84	Alcoholic liver disease (ALD)			m
C849	79	76	Normal Liver			m
C679	80	75	Other			f
B702a	81	49	Hepatitis C	Alcoholic liver disease (ALD)		m
D358	82	86	Non-alcoholic liver disease (NAFLD)			m
C637	83	68	Alcoholic liver disease (ALD)	Cirrhosis		m
B741a	84	87	Hepatitis C	Cirrhosis		m
B744a	85	69	Hepatitis C	Cirrhosis		m
B763a	86	59	Alcoholic liver disease (ALD)	Cirrhosis		m
B854a	87	77	Hepatitis C	Cirrhosis		m
D155	88	67	Hepatitis B	Cirrhosis		m
C006a	89	74	Alcoholic liver disease (ALD)			m
C015a	90	47	Hepatitis B	Hepatitis D		m
C507	91	54	Hepatitis C			m
C052a	92	81	Cirrhosis			m
D134	94	57	Hepatitis C	Cirrhosis	Hepatocellular Carcinoma (HCC)	m
C100a	95	83	Hepatitis C	Cirrhosis		f
C127a	96	66	Alcoholic liver disease (ALD)	Cirrhosis		m
C177a	97	18	Hepatitis B			m
C383a	98	47	Hepatitis B			m
C458a	99	71	Non-alcoholic steatohepatitis (NASH)	Non-alcoholic liver disease (NAFLD)		f
C380a	100	60	Alcoholic liver disease (ALD)	Cirrhosis		m
D040	102	58	Alcoholic liver disease (ALD)	Cirrhosis		m
C736	103	72	Alcoholic liver disease (ALD)	Cirrhosis		f
C846	104	54	Alcoholic liver disease (ALD)	Cirrhosis		m
C936	105	70	Hepatitis B	Cirrhosis		m
C957	106	53	Hepatitis C			m
C987	107	78	Alcoholic liver disease (ALD)	Cirrhosis		m
C941	108	76	Alcoholic liver disease (ALD)	Non-alcoholic liver disease (NAFLD)		m
C970	109	72	Hepatitis C			m
D095	110	75	ASH or NASH			m
D146	111	68	Hepatitis B			m
D587	112	85				m
D314	113	84	Non-alcoholic liver disease (NAFLD)			m
D323	114	58	Alcoholic liver disease (ALD)	Cirrhosis		m
